# DENA: training an authentic neural network model using Nanopore sequencing data of Arabidopsis transcripts for detection and quantification of *N*^6^-methyladenosine on RNA

**DOI:** 10.1101/2021.12.29.474495

**Authors:** Hang Qin, Liang Ou, Jian Gao, Longxian Chen, Jiawei Wang, Pei Hao, Xuan Li

## Abstract

Models developed using Nanopore direct RNA sequencing data from *in vitro* synthetic RNA with all adenosine replaced by *N*^6^-methyladenosine (m^6^A), are likely distorted due to superimposed signals from saturated m^6^A residues. Here, we develop a neural network, *DENA*, for m^6^A quantification using the sequencing data of *in vivo* transcripts from Arabidopsis. DENA identifies 90% of miCLIP-detected m^6^A sites in Arabidopsis, and obtains modification rates in human consistent to those found by *SCARLET*, demonstrating its robustness across species. We sequence the transcriptome of two additional m^6^A-deficient Arabidopsis, *mtb* and *fip37-4*, using Nanopore and evaluate their single-nucleotide m^6^A profiles using *DENA*.
