## Additional file 3 for "DENA: training an authentic neural network model using Nanopore sequencing data of Arabidopsis transcripts for detection and quantification of *N*^6^-methyladenosine on RNA"

### Sheet: Sheet1
	List of datasets used in this study
Studies	Species	Samples	Type	Project	Run accessions	DOI
Liu, H., Begik, O., Lucas, M. C., Ramirez, J. M., Mason, C. E., Wiener, D., et. al. (2019). Accurate detection of m 6 A RNA modifications in native RNA sequences. Nature communications, 10(1), 1-9.	Synthesised in vitro	unmod-rep1	Nanopore direct RNA-seq	PRJNA511582	SRR8767348	https://doi.org/10.1038/s41467-019-11713-9
		unmod-rep2	Nanopore direct RNA-seq		SRR8767350
Ploy N. Pratanwanich, Fei Yao, Ying Chen, et. al. (2020). Detection of differential RNA modifications from direct RNA sequencing of human cell lines. bioRxiv.	Human	WT-rep1	Nanopore direct RNA-seq	PRJEB40872	ERR4706156	https://doi.org/10.1101/2020.06.18.160010
		WT-rep3	Nanopore direct RNA-seq		ERR4706307
		METTL3-knockout-rep1	Nanopore direct RNA-seq		ERR4706254
		METTL3-knockout-rep3	Nanopore direct RNA-seq		ERR4708824
Parker, M. T., Knop, K., Sherwood, A. V., Schurch, N. J., Mackinnon, K., Gould, P. D., et. al. (2020). Nanopore direct RNA sequencing maps the complexity of Arabidopsis mRNA processing and m6A modification. Elife, 9, e49658.	Arabidopisis thaliana	Col-0	Nanopore direct RNA-seq	PRJEB32782	ERR3764349	https://doi.org/10.7554/eLife.49658
		vir1	Nanopore direct RNA-seq		ERR3764353
		VIRc	Nanopore direct RNA-seq		ERR3764356
This study	Arabidopisis thaliana	Col-0	Nanopore direct RNA-seq	PRJEB45935	ERR6196138,ERR6196139,ERR6196140	None
		fip37-4	Nanopore direct RNA-seq		ERR6196141,ERR6196142,ERR6196143
		mtb	Nanopore direct RNA-seq		ERR6196144,ERR6196145,ERR6196146
